# Elucidating spatially-resolved changes in host signaling during *Plasmodium* liver-stage infection

**DOI:** 10.1101/2021.09.22.461346

**Authors:** Elizabeth K.K. Glennon, Tinotenda Tongogara, Veronica I. Primavera, Sophia M. Reeder, Ling Wei, Alexis Kaushansky

## Abstract

Upon transmission to the human host, *Plasmodium* sporozoites exit the skin, are taken up by the blood stream, and then travel to the liver where they infect and significantly modify a single hepatocyte. Low infection rates within the liver have made proteomic studies of infected hepatocytes challenging, particularly *in vivo*, and existing studies have been largely unable to consider how protein and phosphoprotein differences are altered at different spatial locations within the heterogeneous liver. Using digital spatial profiling, we characterized changes in host signaling during *Plasmodium yoelii* infection *in vivo* without disrupting the liver tissue, and measured variation between infected cells. Moreover, we measured alterations in protein expression around infected hepatocytes and identified a subset of CD163^+^ Kupffer cells that migrate towards infected cells during infection. These data offer the first insight into the heterogeneity of the infected hepatocyte in situ and provide insights into how the parasite may alter the local microenvironment to influence its survival and modulate immunity.
