## Supplementary material for "Elucidating spatially-resolved changes in host signaling during *Plasmodium* liver-stage infection": Table S1

### Sheet: Sheet1
Panel A					Panel B
antibody	phosphosite	uniprot ID	Previously implicated in primary liver stage infection?		antibody	phosphosite	uniprot ID
Akt	Total	P31750	Arang et al. 2017 [23] Kaushansky et al. 2013 [12]		aSMA	Total	P68134
Alpha-Tubulin	Total	P68373			B7H3	Total	Q8VE98
BAD	Total	Q61337	Kaushansky et al. 2013 [32]		Beta Catenin	Total	Q02248
Bcl2	Total	P10417	Kaushansky et al. 2013 [12] Kaushansky et al 2013 [32]		CD11b	Total	P05555
BCL6	Total	P41183			CD11c	Total	Q9QXH4
BCLXL	Total	Q64373	Douglass et al. 2015 [29]		CD127	Total	P16872
BIM	Total	O54918			CD14	Total	P10810
BTK	Total	P35991			CD163	Total	Q2VLH6
c-Myc	Total	P01108			CD19	Total	P25918
FLT3	Total	Q00342	Arang et al. 2017 [23]		CD27	Total	P41272
GSK3b	Total	Q9WV60			CD34	Total	Q64314
Histone H3	Total				CD3e	Total	P22646
Ik-Ba	Total	Q9Z1E3			CD4	Total	P06332
IKKb	Total	O88351	Arang et al. 2017 [23]		CD40	Total	P27512
MCL1	Total	P97287	Douglass et al. 2015 [29]		CD40L	Total	P27548
NF-kB	Total	P25799	Albuquerque et al. 2009 [16]		CD45	Total	P06800
p-AKT	Ser473	P31750	Arang et al. 2017 [23] Kaushansky et al. 2013 [12]		CD68	Total	P31996
p-BAD	Ser112	Q61337	Kaushansky et al. 2013 [32]		CD73	Total	Q61503
p-GSK3b	Ser9	Q9WV60			CD8a	Total	P01731
p-Ik-Ba	Ser32	Q9Z1E3			CTLA-4	Total	P09793
p-IKKa/b	Ser176/180	Q60680			F4/80	Total	Q61549
p-JAK2	Tyr1007/1008	Q62120			Fibronectin	Total	P11276
p-MEK1/2	Ser217/221	P31938			FoxP3	Total	Q99JB6
p-p44/42	Thr202/Tyr204	P63085	Arang et al. 2017 [23]		GAPDH	Total	P16858
p-PDK1	Ser241	Q9Z2A0			GITR	Total	O35714
p-PRAS40	Thr246	Q9D1F4			GZMB	Total	P04187
p-S6	Ser235/236	P62754	Glennon et al. 2019 [11]		Histone H3	Total
p-Src	Tyr416	P05480	Arang et al. 2017 [23]		ICOS	Total	Q9WVS0
p-STAT3	Tyr705	P42227	Sharma et al. 2021 [30]		Ki67	Total	E9PVX6
p-STAT5	Tyr694	P42230			Lag3	Total	Q61790
p-Syk	Tyr525/526	P48025			Ly-6G	Total	P35461
p44/42	Total	P63085	Arang et al. 2017 [23]		MHC II	Total	P35737
p53	Total	P02340	Kaushansky et al. 2013 [12] Douglass et al. 2015 [29] Kain et al. 2020 [20]		OX40L	Total	P43488
PD-L1	Total	Q9EP73			PanCK	Total
PI3K p110 delta	Total	O35904	Boonhook et al. 2016 [31]		PD-1	Total	Q02242
PLCG1	Total	Q62077			PD-L1	Total	Q9EP73
PRAS40	Total	Q9D1F4			S100A9	Total	P31725
S6	Total	P62754	Glennon et al. 2019 [11]		S100B	Total	P50114
Src	Total	P05480	Arang et al. 2017 [23]		S6	Total	P62754
STAT3	Total	P42227	Sharma et al. 2021 [30]		Stat3	Total	P40763
STAT5a	Total	P42230			TGF beta 1	Total	P04202
Syk	Total	P48025			TIM3	Total	Q8VIM0		?
					Vista	Total	Q9D659		?
