## Supplementary material for "Elucidating spatially-resolved changes in host signaling during *Plasmodium* liver-stage infection": Table S2

### Sheet: Sheet1
	Py	UI	Py-UI
P-Src	34.61	50.93	-16.32
NF-kB	13.04	27.2	-14.16
IKKb	17.56	27.44	-9.88
P-Stat5	40.82	46.45	-5.63
BAD	15.44	19.25	-3.81
S6	14.63	18.34	-3.71
P-Stat3	31.52	33.95	-2.43
Akt	14.61	16.98	-2.37
MCL1	23.63	25.3	-1.67
PI3K_110delta	20.58	22.08	-1.5
P-BAD	31.42	30.99	0.43
p44/42	27.04	26.54	0.5
BTK	27.08	25.65	1.43
STAT5	28.18	26.54	1.64
Bcl2	29.42	27.76	1.66
P-Syk	28.43	26.75	1.68
GSK3B	19.79	17.09	2.7
Stat3	18.63	15.38	3.25
P-p44/42	31.33	27.03	4.3
BCL6	35.64	31.26	4.38
P-JAK2	26.08	21.19	4.89
Ik-Ba	17.17	11.93	5.24
P-IKKa/b	40.76	35.22	5.54
PLCG1	30.81	24.96	5.85
PD-L1	21.94	15.9	6.04
p53	45.26	37.89	7.37
P-S6	61.59	53.91	7.68
Syk	31.5	23.79	7.71
FLT3	28.2	18.39	9.81							-4.62031	mean-sd
P-GSK-3B	44.74	33.27	11.47					mean	5.59615	15.8126	mean+sd
P-IK-Ba	44.74	33.27	11.47					std	10.2165
PRAS40	28.09	16.54	11.55
BCL-XL	34.78	20.51	14.27
SrC	29.73	13.48	16.25
c-Myc	33.21	15.96	17.25
P-PDK1	27.51	9.124	18.386
P-MEK1/2	34.59	14.66	19.93
P-PRAS40	42.88	18.41	24.47
BIM_Y36	38.08	10.73	27.35
P-Akt	46	15.17	30.83
