## Supplementary material for "Elucidating spatially-resolved changes in host signaling during *Plasmodium* liver-stage infection": Table S3

### Sheet: Sheet1
		Ring1/Py						average	Ring2/Py						average
panel A	Akt	0.798955	1.21609	0.820919	1.03851	0.962163	0.894779	0.955236	0.733901	1.12044	0.709516	0.81731	0.831805	0.861339	0.845718
	BAD	0.835813	1.05814	1.06114	1.06005	0.980792	0.939902	0.989307	0.751054	0.906668	0.933961	0.907382	0.953645	0.852611	0.88422
	Bcl2	0.727767	1.24304	0.94727	0.864892	0.771591	0.754686	0.884874	0.621225	1.07558	0.867598	0.720478	0.710857	0.647079	0.773803
	BCL6	0.498442	0.921669	0.710029	0.752675	0.714544	0.845912	0.740545	0.441161	0.716943	0.699907	0.639879	0.599182	0.807601	0.650779
	BCL-XL	0.51653	0.811697	1.11147	1.20428	0.750717	1.02308	0.902962	0.475206	0.640855	1.03264	0.941574	0.56023	0.874282	0.75413
	BIM_Y36	0.517408	1.09342	0.752591	0.728907	0.977663	0.819642	0.814938	0.530387	0.798826	0.61605	0.547772	1.00346	0.722502	0.703167
	BTK	0.425077	0.646967	0.400557	0.576186	0.50118	0.824411	0.562396	0.517602	0.638398	0.349014	0.413649	0.372469	0.596421	0.481259
	c-Myc	0.465373	0.653523	0.580674	0.599403	0.545069	0.509733	0.558962	0.423522	0.650235	0.480468	0.412663	0.459131	0.443912	0.478322
	FLT3	0.784212	0.989821	0.772625	0.985503	0.890328	0.95697	0.896576	0.749559	0.844337	0.628027	0.872497	0.846638	0.84484	0.79765
	GSK3B	1.02799	1.19502	0.918509	1.04526	0.983955	0.973631	1.02406	0.897541	1.11593	0.811278	0.909346	0.900405	0.938602	0.92885
	Ik-Ba	0.574128	0.951538	0.913151	0.897476	0.93221	0.908013	0.862753	0.54538	0.875908	0.699247	0.751849	0.77653	0.817032	0.744324
	IKKb	0.562541	1.10942	0.73356	0.642825	0.943055	0.890689	0.813681	0.534666	1.02901	0.641818	0.532295	0.741202	0.87112	0.725018
	MCL1	0.999766	1.29891	0.868495	1.1797	1.23036	1.17002	1.12454	0.939308	1.17496	0.719608	0.989424	1.06246	1.05553	0.990216
	NF-kB	0.734386	1.03436	0.842941	0.960631	0.988491	1.25827	0.969846	0.64804	0.991169	0.673569	0.724524	0.802566	1.15211	0.831996
	p44/42	0.463665	0.561428	0.594889	0.718028	0.702392	0.649441	0.614974	0.444256	0.552425	0.547608	0.561684	0.58809	0.598237	0.548717
	p53	0.0242628	0.0336435	0.0797583	0.0166433	0.0250052	0.0148606	0.0323623	0.0197387	0.0218505	0.0677443	0.0146046	0.0201599	0.013555	0.0262755
	P-Akt	0.418377	0.328585	0.326474	0.286017	0.405889	0.175113	0.323409	0.386953	0.303551	0.292377	0.223058	0.381945	0.168179	0.292677
	P-BAD	0.484315	0.928069	0.643131	0.924215	0.995585	1.3151	0.881736	0.481231	0.941188	0.484118	0.880663	0.97371	1.19305	0.825659
	PD-L1	0.690052	0.834433	0.543453	0.789921	0.786656	0.721939	0.727742	0.550348	0.845996	0.436883	0.594497	0.63839	0.585612	0.608621
	P-GSK-3B	0.461376	0.712053	0.831765	0.606	0.603469	0.833722	0.674731	0.417425	0.530106	0.639421	0.448331	0.487531	0.709189	0.538667
	PI3K_110delta	0.655485	1.06263	0.871892	0.829873	0.859781	0.861421	0.856848	0.601671	1.04464	0.691437	0.712163	0.713941	0.774705	0.756427
	P-IK-Ba	0.0314909	0.0438187	0.179906	0.0418153	0.0278096	0.037139	0.0603299	0.0249919	0.0411159	0.161448	0.0331819	0.0240047	0.0368741	0.0536027
	P-IKKa/b	0.364809	0.536421	0.364609	0.285013	0.403076	0.21975	0.36228	0.302575	0.501433	0.340527	0.280827	0.314069	0.217332	0.326127
	P-JAK2	0.265766	0.634482	0.546914	0.570995	0.563608	0.369642	0.491901	0.185425	0.446698	0.421078	0.427472	0.470626	0.28322	0.37242
	PLCG1	0.778038	0.820767	1.08278	0.777764	0.897027	0.789854	0.857705	0.661188	0.787922	0.793491	0.722113	0.770962	0.770136	0.750968
	P-MEK1/2	0.407433	0.830332	0.458294	0.609197	0.523266	0.37529	0.533969	0.384955	0.773343	0.387484	0.440881	0.458185	0.317862	0.460452
	P-p44/42	0.0790195	0.0495341	0.088548	0.0447655	0.0519113	0.0249702	0.0564581	0.076981	0.0452264	0.0859783	0.0463912	0.0514473	0.0214098	0.0545723
	P-PDK1	0.480513	0.805038	0.829824	0.312002	0.585537	0.220108	0.538837	0.453412	0.805138	0.675829	0.281597	0.4943	0.214626	0.487484
	P-PRAS40	0.289051	0.525025	0.58808	0.137025	0.199488	0.149908	0.314763	0.272002	0.452728	0.562017	0.125821	0.177612	0.126813	0.286165
	PRAS40	1.0074	1.18436	1.1867	1.3291	1.17913	1.1583	1.17416	0.931009	1.06674	0.981783	1.11182	0.949067	1.07079	1.01854
	P-S6	0.182725	0.151069	0.0857405	0.312058	0.129065	0.219414	0.180012	0.215395	0.151901	0.0577348	0.259531	0.110637	0.221879	0.169513
	P-Src	0.401437	0.466524	0.630676	0.383864	0.493157	0.265986	0.440274	0.381157	0.468716	0.541897	0.324308	0.437831	0.24891	0.40047
	P-Stat3	0.748654	1.20756	0.450293	0.85805	0.913639	0.943358	0.853592	0.584727	1.12129	0.41437	0.743802	0.84821	0.880146	0.765424
	P-Stat5	0.757085	0.789392	0.684875	0.849448	0.836045	0.748086	0.777488	0.745995	0.756151	0.562276	0.75552	0.795196	0.683044	0.716364
	P-Syk	0.268242	0.58031	0.587426	0.49122	0.325625	0.392745	0.440928	0.209562	0.394745	0.378916	0.366805	0.27195	0.306822	0.321467
	S6	0.920288	0.923975	1.00032	1.11901	1.00349	1.08725	1.00906	0.844339	0.861124	0.831397	0.960974	0.876451	1.0244	0.899782
	SrC	0.380545	0.442215	0.479749	0.40733	0.444954	0.302741	0.409589	0.283343	0.433541	0.335523	0.266654	0.27318	0.286293	0.313089
	Stat3	0.96394	1.18888	0.968501	1.19108	1.14008	1.19478	1.10788	0.825954	1.07199	0.828815	0.97757	0.980908	1.14496	0.9717
	STAT5	0.709564	1.32971	0.705261	0.583219	1.0155	0.908341	0.875266	0.680525	1.23554	0.552885	0.403396	0.827982	0.810816	0.751857
	Syk	0.503047	0.950928	0.995664	0.859507	0.739736	0.650211	0.783182	0.418966	0.951047	0.760615	0.646594	0.553121	0.572865	0.650535
panel B	aSMA	0.450775	0.414082	0.566333	0.559155	0.525263	0.472335	0.497991	0.43568	0.689956	0.465474	0.594888	1.0146	0.862211	0.677134
	B7H3	0.102041	0.0942009	0.338234	0.0997767	0.0828233	0.118887	0.139327	0.0278872	0.0444576	0.0790192	0.0452866	0.0447324	1.01865	0.210005
	Beta Catenin	0.806974	1.08656	0.822001	1.1718	1.07621	1.30844	1.04533	0.807296	0.986503	0.795094	1.04549	0.86713	1.0598	0.926885
	CD11b	0.612571	0.498402	0.404983	1.15414	0.577096	1.37677	0.770661	0.677267	0.678697	0.577929	1.05606	0.831863	1.55601	0.896303
	CD11c	0.650683	0.588145	0.847438	0.243612	2.80419	1.02268	1.02612	0.61495	0.517323	0.899527	0.244744	1.40575	0.473096	0.692565
	CD127	0.495299	0.464091	0.658907	0.74924	0.592173	0.622512	0.597037	0.445297	0.388429	0.680856	0.676115	0.500855	1.74064	0.738699
	CD14	0.238202	0.360058	0.231689	0.376266	0.291338	0.320389	0.30299	0.201004	0.377973	0.212834	0.278602	0.229557	0.737094	0.339511
	CD163	0.69258	0.427615	0.49046	0.963023	0.705272	0.525247	0.634033	0.395347	0.465167	0.298414	0.707965	0.451124	1.52196	0.639996
	CD19	0.00558759	0.0174316	0.0326983	0.0100502	0.0185923	0.00907981	0.0155733	0.00501846	0.0112169	0.0360998	0.0121264	0.0101353	1.08109	0.192614
	CD27	0.614345	2.36514	0.463658	0.292961	2.20579	0.874695	1.1361	0.438432	1.18302	0.273823	0.323451	1.54522	0.273411	0.672892
	CD34	0.503384	0.479568	0.45283	0.380236	0.42639	0.875695	0.519684	0.474096	0.535004	0.356723	0.380678	0.407365	0.711543	0.477568
	CD3e	0.285539	0.816991	0.438266	0.446476	0.750225	0.477035	0.535755	0.216781	0.638413	0.418083	0.267021	0.580555	0.418257	0.423185
	CD4	0.980126	1.26709	0.507239	1.04083	1.50872	0.775899	1.01332	1.0658	1.12125	0.459643	0.88082	1.20752	0.785573	0.9201
	CD40	0.49408	3.53881	0.249867	0.511998	0.428097	0.481975	0.950805	0.299353	2.80042	0.29584	0.225619	0.359182	0.0805662	0.67683
	CD40L	1.09994	0.551725	0.675759	0.620496	0.372611	0.848236	0.694794	0.892557	0.398103	0.670484	0.545305	0.361165	1.36976	0.706229
	CD45	0.616016	0.839244	0.545799	0.395464	2.10233	0.310635	0.801582	0.704515	1.19856	0.400103	0.238249	1.36541	0.19878	0.684269
	CD68	0.938334	1.34629	0.27923	0.881881	0.792343	0.431263	0.778223	0.496855	1.0283	0.1576	0.586625	0.387037	0.57048	0.537816
	CD73	1.12472	1.3917	0.88885	1.27024	1.25387	2.20548	1.35581	0.943369	1.16611	1.06612	1.17676	1.21595	1.00914	1.09624
	CD8a	0.423737	1.07237	5.51249	0.202418	4.1968	0.794723	2.03376	0.812922	1.34718	2.08128	0.084947	1.16903	0.0630554	0.926402
	CTLA-4	0.499676	0.853231	0.682345	0.769585	0.551698	0.798159	0.692449	0.356365	0.628685	0.701399	0.588527	0.533692	0.936124	0.624132
	F4/80	0.645774	1.27794	0.24922	0.935383	1.03984	0.551116	0.783211	0.474987	1.59595	0.288578	0.545562	0.728327	0.341841	0.662541
	Fibronectin	0.926926	1.13397	0.89473	1.12259	1.20045	1.2684	1.09118	0.681207	0.962918	0.87319	1.03413	0.979972	1.07395	0.934227
	FoxP3	0.267599	0.69937	0.221143	0.21149	0.211457	0.801986	0.402174	0.234359	0.364435	0.145327	0.19955	0.213624	0.54756	0.284143
	GAPDH	0.698279	0.651404	0.725866	0.854683	0.903678	0.907883	0.790299	0.578317	0.681602	0.708606	0.870722	0.837159	1.27746	0.825645
	GITR	0.306014	0.474784	0.221505	0.429334	0.176653	0.539812	0.358017	0.211693	0.438026	0.184421	0.340129	0.0972667	0.776504	0.34134
	GZMB	1.25064	1.37535	1.08487	1.18152	1.69584	2.0021	1.43172	1.00137	1.17934	1.05156	1.09219	1.30625	0.926102	1.0928
	ICOS	0.54281	0.279748	0.333282	0.687822	0.287333	1.32254	0.575589	0.374485	0.437769	0.407543	0.472896	0.496111	1.08024	0.544841
	Ki67	0.394349	0.575162	1.4676	0.429162	1.1594	0.550623	0.762715	0.252529	0.739975	1.12856	0.378027	0.763763	0.510865	0.628953
	Lag3	0.61342	0.678538	0.370378	0.610071	0.470181	0.85833	0.600153	0.345992	0.361037	0.263223	0.474801	0.578576	1.3151	0.556456
	Ly-6G	0.0464594	0.0540254	0.17534	0.0831666	0.0592205	0.112205	0.088403	0.0456645	0.0654406	0.259532	0.103712	0.0676873	1.58483	0.354478
	MHC II	0.787737	0.142788	0.224581	0.156001	3.03296	1.9943	1.0564	0.621157	0.145109	0.219879	0.0992552	0.812191	0.684006	0.430266
	OX40L	0.501989	0.474475	0.482088	0.322583	0.250328	1.49864	0.588351	0.299814	0.55978	0.376018	0.362921	0.284414	0.648327	0.421879
	PanCK	0.331629	0.504628	0.635005	0.636324	0.709764	0.852478	0.611638	0.277207	0.46392	0.62293	0.521468	0.569809	1.12405	0.596564
	PD-1	0.265759	0.254316	0.547285	0.332117	0.85278	1.12634	0.563099	0.254765	0.308132	0.425147	0.251205	0.847549	0.815252	0.483675
	PD-L1	0.154458	0.279748	0.319951	0.126101	0.142479	0.171758	0.199083	0.0348253	0.0974557	0.0889185	0.100588	0.0311869	1.03215	0.230853
	S100A9	0.164713	0.145304	0.190579	0.302703	0.138498	0.26247	0.200711	0.215222	0.206282	0.163697	0.19314	0.229746	0.936293	0.324063
	S100B	0.523899	0.697971	0.821693	1.00995	0.800724	0.972686	0.804488	0.499451	0.715535	0.712881	0.920451	0.682288	1.28638	0.802831
	S6	0.735618	0.85792	0.838193	0.686815	0.821713	0.720403	0.776777	0.657403	0.871466	0.840861	0.527411	0.71827	0.6052	0.703435
	Stat3	1.07232	0.924947	0.867112	1.05111	0.923528	1.26197	1.01683	0.92994	0.816709	0.835824	0.945196	0.801882	1.15732	0.914479
	TGF beta 1	0.269199	0.173862	0.995403	0.187379	0.230645	0.0807411	0.322871	0.113974	0.0618809	0.321038	0.137465	0.143174	2.22145	0.49983
	TIM3	0.365248	1.25887	0.250444	0.141265	2.25762	0.274884	0.758054	0.215098	0.941647	0.215625	0.10183	0.993981	0.108141	0.429387
	Vista	0.719639	0.91212	0.449093	0.42372	1.73786	0.77026	0.835448	0.710132	0.991177	0.421502	0.424221	1.89731	0.427997	0.812056

### Sheet: Sheet2
group	Ab	Ring1	Ring2
1	CD19	0.0155733	0.0137214
1	p53	0.0323623	0.0262755
1	P-IK-Ba	0.0603299	0.0536027
1	B7H3	0.139327	0.0579481
1	PD-L1	0.199083	0.0653642
1	CD14	0.30299	0.252383
1	GITR	0.358017	0.278826
1	FoxP3	0.402174	0.236083
1	SrC	0.409589	0.313089
1	P-Syk	0.440928	0.321467
1	P-JAK2	0.491901	0.37242
1	Histone H3	0.506333	0.445374
1	P-MEK1/2	0.533969	0.460452
1	CD3e	0.535755	0.439392
1	c-Myc	0.558962	0.478322
1	BTK	0.562396	0.481259
1	PD-1	0.563099	0.443506
1	Lag3	0.600153	0.483363
1	PanCK	0.611638	0.523769
1	CD163	0.634033	0.45863
1	P-GSK-3B	0.674731	0.538667
1	CTLA-4	0.692449	0.583467
1	PD-L1	0.727742	0.608621
1	BCL6	0.740545	0.650779
1	TIM3	0.758054	0.453607
1	Alpha-Tubulin	0.761187	0.669415
1	Ki67	0.762715	0.641113
1	S6	0.776777	0.700399
1	CD68	0.778223	0.514863
1	Syk	0.783182	0.650535
1	F4/80	0.783211	0.666058
1	IKKb	0.813681	0.725018
1	BIM_Y36	0.814938	0.703167
1	P-Stat3	0.853592	0.765424
1	PI3K_110delta	0.856848	0.756427
1	PLCG1	0.857705	0.750968
1	Ik-Ba	0.862753	0.744324
1	STAT5	0.875266	0.751857
1	Bcl2	0.884874	0.773803
1	FLT3	0.896576	0.79765
2	P-p44/42	0.0564581	0.0545723
2	P-S6	0.180012	0.169513
2	S100A9	0.200711	0.181896
2	P-PRAS40	0.314763	0.286165
2	TGF beta 1	0.322871	0.17014
2	P-Akt	0.323409	0.292677
2	P-IKKa/b	0.36228	0.326127
2	P-Src	0.440274	0.40047
2	HistoneH3	0.469662	0.426925
2	CD34	0.519684	0.461646
2	P-PDK1	0.538837	0.487484
2	ICOS	0.575589	0.43171
2	OX40L	0.588351	0.49569
2	CD127	0.597037	0.543308
2	p44/42	0.614974	0.548717
2	CD40L	0.694794	0.638228
2	P-Stat5	0.777488	0.716364
2	GAPDH	0.790299	0.766225
2	CD45	0.801582	0.711767
2	S100B	0.804488	0.720045
2	Vista	0.835448	0.835681
2	P-BAD	0.881736	0.825659
3	CD4	1.01332	0.904062
3	Stat3	1.01683	0.918433
3	GSK3B	1.02406	0.92885
3	Beta Catenin	1.04533	0.940375
4	BCL-XL	0.902962	0.75413
4	CD40	0.950805	0.7433
4	Akt	0.955236	0.845718
4	NF-kB	0.969846	0.831996
4	BAD	0.989307	0.88422
4	S6	1.00906	0.899782
4	CD11c	1.02612	0.742269
4	MHC II	1.0564	0.491987
4	Fibronectin	1.09118	0.929505
5	Stat3	1.10788	0.9717
5	MCL1	1.12454	0.990216
5	CD27	1.1361	0.810418
5	PRAS40	1.17416	1.01854
5	GZMB	1.43172	1.25492
6	CD73	1.35581	1.28612
6	CD8a	2.03376	1.14946
7	Ly-6G	0.088403	0.104644
7	aSMA	0.497991	0.599703
7	CD11b	0.770661	0.805441
