## Supplementary material for "Elucidating spatially-resolved changes in host signaling during *Plasmodium* liver-stage infection": Table S4

### Sheet: Sheet1
Antibody panel A				Antibody panl B
	Ring1/Ring2				Ring1/Ring2
antibody	fold change	p-value		antibody	fold change	p-value
PD-L1	2.86176	0.0097		P-Syk	1.34239	0.0012
B7H3	2.09277	0.0315		P-JAK2	1.32699	0.001
CD68	1.49445	0.0229		Src	1.2935	0.0376
MHC II	1.42296	0.2477		P-GSK-3B	1.24577	0.0012
TIM3	1.40152	0.0748		p53	1.22243	0.0212
FoxP3	1.38535	0.1974		Syk	1.20531	0.0181
CD163	1.34297	0.0489		PD-L1	1.20226	0.0186
GITR	1.32351	0.0106		BCL-XL	1.19492	0.0098
Lag3	1.24048	0.2085		STAT5	1.183	0.028
CD40	1.2357	0.2921		NF-kB	1.17153	0.0125
CD27	1.23331	0.2366		c-Myc	1.16865	0.056
CD3e	1.21283	0.1553		P-MEK1/2	1.16099	0.0307
CD14	1.19771	0.0726		Ik-Ba	1.15235	0.0096
CTLA-4	1.18175	0.0806		PRAS40	1.14986	0.0023
F4/80	1.18005	0.3091		BIM_Y36	1.14644	0.1363
Fibronectin	1.17144	0.0385		Bcl2	1.14362	0.0026
CD11c	1.16589	0.3534		Stat3	1.14205	0.0045
PanCK	1.16172	0.0141		BTK	1.14062	0.2924
PD-1	1.15226	0.3593		MCL1	1.137	0.0022
CD19	1.1431	0.3627		Alpha-Tubulin	1.13695	0.0004
GZMB	1.1384	0.0245		P-IK-Ba	1.1366	0.056
Histone H3	1.13543	0.0585		PI3K_110delta	1.13596	0.0101
Ki67	1.13297	0.298		BCL6	1.13376	0.038
S6	1.11743	0.1312		PLCG1	1.13089	0.0602
CD4	1.10833	0.1205		Akt	1.12817	0.0172
Stat3	1.10752	0.007		FLT3	1.12343	0.0135
S100B	1.10673	0.052		IKKb	1.12256	0.0312
CD127	1.10489	0.0346		S6	1.12046	0.0026
Beta Catenin	1.10186	0.0521		P-Stat3	1.11981	0.0573
TGF beta 1	1.09697	0.1547		BAD	1.11711	0.0065
CD34	1.08988	0.4009		p44/42	1.11043	0.0679
CD40L	1.08949	0.3232		P-PRAS40	1.10834	0.0031
OX40L	1.08179	0.5718		P-Akt	1.10588	0.0343
CD45	1.04752	0.5356		HistoneH3	1.10462	0.012
CD73	1.04413	0.7548		GSK3B	1.10309	0.0071
GAPDH	1.03264	0.5992		P-IKKa/b	1.10059	0.1196
Vista	1.02658	0.8876		P-PDK1	1.0949	0.063
CD8a	0.997696	0.5116		P-Src	1.09452	0.0332
ICOS	0.968481	0.6383		P-Stat5	1.08738	0.0497
S100A9	0.967825	0.9007		P-S6	1.07956	0.483
Ly-6G	0.87857	0.914		P-BAD	1.07169	0.2975
CD11b	0.858973	0.825		P-p44/42	1.04475	0.2897
aSMA	0.822822	0.6479
